# CG7379/ING1 suppress cancer cell invasion by maintaining cell-cell junction integrity

**DOI:** 10.1101/2020.08.20.255786

**Authors:** Alexandra D. Rusu, Zoe E. Cornhill, Brenda Canales Coutino, Marcos Castellanos Uribe, Anbarasu Lourdusamy, Zsuzsa Markus, Sean T. May, Ruman Rahman, Marios Georgiou

## Abstract

Approximately 90% of cancer related deaths can be attributed to a tumour’s ability to spread. We have identified CG7379, the fly orthologue of human ING1, as a potent invasion suppressor. ING1 is a type II tumour suppressor with well-established roles in the transcriptional regulation of genes that control cell proliferation, response to DNA damage, oncogene-induced senescence and apoptosis. Recent work suggests a possible role for ING1 in cancer cell invasion and metastasis, but the molecular mechanism underlying this observation is lacking. Our results show that reduced expression of CG7379 promotes invasion in vivo in *Drosophila*, reduces the junctional localisation of several adherens and septate junction components, and severely disrupts cell-cell junction architecture. Similarly, ING1 knockdown significantly enhances invasion in vitro and disrupts E-cadherin distribution at cell-cell junctions. A transcriptome analysis reveals that loss of ING1 affects the expression of several junctional and cytoskeletal modulators, confirming ING1 as an invasion suppressor and a key regulator of cell-cell junction integrity.
