## Supplementary material for "CG7379/ING1 suppress cancer cell invasion by maintaining cell-cell junction integrity": Table S1

### Sheet: ING1 KD vs. nSi1 fc1.45 p0-01 f
Gene Symbol	Transcript ID	RefSeq	p-value	Fold-Change
ARHGAP19	TC1000012580.hg.1	NM_001204300	2.09587e-07	-1.9
FEN1	TC1100013021.hg.1	NM_004111	2.22659e-07	-3.7
SUV39H1	TC0X00007200.hg.1	NM_001282166	2.32613e-07	-2
NETO2	TC1600010181.hg.1	NM_001201477	2.48583e-07	-2.8
SMC1A	TC0X00009760.hg.1	NM_001281463	4.01208e-07	-2.7
ATAD2	TC0800011679.hg.1	NM_014109	5.39238e-07	-3.2
KNTC1	TC1200009209.hg.1	NM_014708	6.6935e-07	-3.2
PSMC3IP	TC1700010731.hg.1	NM_001256014	7.15925e-07	-4.3
HIST1H2BF	TC0600007282.hg.1	NM_003522	7.66834e-07	-2.7
CENPJ	TC1300008371.hg.1	NM_018451	1.02397e-06	-2.7
HIST1H2AG	TC0600014083.hg.1	NM_021064	1.13553e-06	-3.4
MMS22L	TC0600012631.hg.1	NM_198468	1.22026e-06	-3.5
DPY30	TC0200016647.hg.1	NM_032574	1.85026e-06	-2.6
E2F8	TC1100010290.hg.1	NM_001256371	1.87156e-06	-4.5
KIFAP3	TC0100016366.hg.1	NM_001204514	1.8724e-06	2.1
FANCC	TC0900010878.hg.1	NM_000136	1.88906e-06	-1.7
CDK1	TC1000007748.hg.1	NM_001170406	1.91534e-06	-5.6
RFC3	TC1300006847.hg.1	NM_002915	1.97755e-06	-2.5
DNAJC9	TC1000012564.hg.1	NM_015190	2.19202e-06	-2.2
CHEK1	TC1100013111.hg.1	NM_001114121	2.22952e-06	-3.3
XRCC3	TC1400010331.hg.1	NM_001100118	2.32916e-06	-2.8
KIF15	TSUnmapped00000627.hg.1	ENST00000631233	2.43731e-06	-6.5
DHFR	TC0500011280.hg.1	NM_000791	2.44537e-06	-2.3
HELLS	TC1000012477.hg.1	NM_001289067	2.44716e-06	-4.1
NEMP1	TC1200010946.hg.1	NM_001130963	2.7909e-06	-3.3
GEMIN4	TC1700009327.hg.1	NM_015721	2.84709e-06	-1.8
NUSAP1	TC1500006999.hg.1	NM_001243142	3.15628e-06	-3.6
MCM4	TC0800007552.hg.1	NM_005914	3.4815e-06	-2.3
PRIM1	TC1200012804.hg.1	NM_000946	3.53113e-06	-4.2
ELOVL2	TC0600010802.hg.1	NM_017770	3.69842e-06	-2.7
MFSD14B	TC0900008028.hg.1	NM_032558	3.84462e-06	-2.1
PHGDH	TC0100009621.hg.1	NM_006623	4.2831e-06	-2.8
SMC4	TC0300009337.hg.1	NM_001002800	4.39377e-06	-2.5
FAM3B	TC2100007204.hg.1	NM_058186	4.40809e-06	3.1
DDX11	TC1200007208.hg.1	NM_001257144	4.61234e-06	-2.3
FAM83D	TC2000007341.hg.1	NM_030919	4.73854e-06	-4.1
HIST1H3I	TC0600011233.hg.1	NM_003533	4.74759e-06	-4.1
MIS18A	TC2100007949.hg.1	NM_018944	4.799e-06	-2.1
MCM10	TC1000006819.hg.1	NM_018518	4.84325e-06	-4.9
KIFC1	TC0600007700.hg.1	NM_002263	4.86134e-06	-4.2
GINS2	TC1600011574.hg.1	NM_016095	5.09389e-06	-5.4
ZWINT	TC1000010686.hg.1	NM_001005413	5.36547e-06	-2.5
CDCA3	TC1200009759.hg.1	NM_001297602	5.50764e-06	-4.3
MCM3	TC0600012038.hg.1	NM_001270472	5.71507e-06	-2.4
ARHGAP19-SLIT1	TC1000012581.hg.1	NR_037909	5.88078e-06	-1.7
MCM5	TC2200007206.hg.1	NM_006739	6.79661e-06	-3.5
DHFR	TC1800008333.hg.1	BC070280	7.12613e-06	-2.4
RFC2	TC0700011510.hg.1	NM_001278791	7.45563e-06	-2.9
ESCO2	TC0800007119.hg.1	NM_001017420	7.46148e-06	-5.1
SPC25	TC0200014845.hg.1	NM_020675	7.70788e-06	-5.4
RFC5	TC1200009065.hg.1	NM_001130112	7.81375e-06	-2.7
RNASEH2A	TC1900007098.hg.1	NM_006397	7.94201e-06	-2.8
POLD3	TC1100013071.hg.1	NM_006591	8.13887e-06	-1.7
ANKRD42	TC1100008627.hg.1	NM_001300972	8.48545e-06	2.2
UBE2T	TC0100016952.hg.1	NM_001310326	8.66521e-06	-2.9
RACGAP1	TC1200010650.hg.1	NM_001126103	9.27564e-06	-3.4
HIST1H2AB	TC0600011125.hg.1	NM_003513	9.52519e-06	-3.8
SPATA5	TC0400008620.hg.1	NM_145207	9.58e-06	-1.8
ARPP19	TC1500009458.hg.1	NM_001306191	9.72172e-06	-1.7
CDCA7	TC0200009994.hg.1	NM_031942	9.94553e-06	-3.9
WDHD1	TC1400009242.hg.1	NM_001008396	1.06605e-05	-4.1
CDC6	TC1700007790.hg.1	NM_001254	1.12559e-05	-3.5
KIF22	TC1600007425.hg.1	NM_001256269	1.13849e-05	-2.1
HIST1H3G	TC0600011142.hg.1	NM_003534	1.14589e-05	-3.7
EXO1	TC0100012172.hg.1	NM_003686	1.1838e-05	-7.5
RAD21	TC0800011565.hg.1	NM_006265	1.19397e-05	-1.7
ANP32E	TC0100015725.hg.1	NM_001136478	1.20765e-05	-3.7
PHTF2	TC0700008149.hg.1	NM_001127357	1.22845e-05	-3
RNF26	TC1100009248.hg.1	NM_032015	1.23533e-05	-2.4
CDT1	TC1600008845.hg.1	NM_030928	1.27246e-05	-3.9
BLM	TC1500008328.hg.1	NM_000057	1.36463e-05	-4.8
HIST1H2BG	TC0600011136.hg.1	NM_003518	1.40811e-05	-2.5
HIST1H1D	TC0600011138.hg.1	NM_005320	1.44472e-05	-4.2
FKBP9	TC0700007132.hg.1	NM_001284341	1.44697e-05	-1.8
EZH2	TC0700012959.hg.1	NM_001203247	1.45751e-05	-2.1
SLC7A1	TC1300008487.hg.1	NM_003045	1.48128e-05	-2
NET1	TC1000006617.hg.1	NM_001047160	1.49525e-05	-1.7
NCAPD2	TC1200006627.hg.1	NM_014865	1.55094e-05	-3.2
SCLT1	TC0400012964.hg.1	NM_001300897	1.56996e-05	-2.2
CCT6A	TC0700007630.hg.1	NM_001009186	1.60401e-05	-1.5
PKMYT1	TC1600011468.hg.1	NM_001258450	1.61131e-05	-3.5
DTL	TC0100011512.hg.1	NM_001286229	1.65527e-05	-6.1
RAD54L	TC0100008150.hg.1	NM_001142548	1.68165e-05	-5.1
SEPHS1	TC1000009844.hg.1	NM_001195602	1.77972e-05	-1.5
NUDT3	TC0600014283.hg.1	NM_006703	1.78986e-05	-1.6
E2F7	TC1200011330.hg.1	NM_203394	1.79696e-05	-6
FAM72C	TC0100015550.hg.1	NM_001287385	1.81418e-05	-3.3
ASPM	TC0100016831.hg.1	NM_001206846	1.82226e-05	-4.9
SSRP1	TC1100010887.hg.1	NM_003146	1.85452e-05	-2
DCK	TC0400012811.hg.1	NM_000788	1.85481e-05	-2.7
MND1	TC0400009037.hg.1	NM_001253861	1.88494e-05	-5.4
HIST1H2BM	TC0600007377.hg.1	NM_003521	1.89361e-05	-6.2
H1F0	TC2200007318.hg.1	NM_005318	1.90374e-05	-2.1
HIST2H3A	TC0100009877.hg.1	ENST00000403683	1.94284e-05	-5.8
C17orf53	TC1700007982.hg.1	NM_001171251	2.00999e-05	-2.7
HIST1H1B	TC0600011232.hg.1	NM_005322	2.0162e-05	-4.8
CDCA2	TC0800007065.hg.1	NM_152562	2.07936e-05	-4
POLQ	TC0300012164.hg.1	NM_199420	2.08758e-05	-3.9
LMNB1	TC0500008544.hg.1	NM_001198557	2.09563e-05	-4.1
OXCT1	TC0500010599.hg.1	NM_000436	2.14908e-05	-1.8
CAMSAP2	TC0100011148.hg.1	NM_001297707	2.24204e-05	-1.5
CENPK	TC0500010928.hg.1	NM_001267038	2.2695e-05	-2.8
UBE2E2	TC0300006827.hg.1	NM_152653	2.30736e-05	-2.3
LIG1	TC1900011060.hg.1	NM_000234	2.31954e-05	-2.7
CDK2	TC1200007819.hg.1	NM_001290230	2.42129e-05	-1.8
CDCA5	TC1100013184.hg.1	NM_080668	2.43266e-05	-5.2
SNRPB	TC2000009972.hg.1	NM_003091	2.51142e-05	-1.5
KIF23	TC1500007699.hg.1	NM_001281301	2.51292e-05	-3
AURKA	TC2000009550.hg.1	NM_003600	2.5185e-05	-3.3
DPYSL5	TC0200007047.hg.1	NM_001253723	2.52238e-05	-2.1
CCNF	TC1600006610.hg.1	NM_001761	2.60918e-05	-3.2
DEK	TC0600010962.hg.1	NM_001134709	2.62102e-05	-1.9
CKS1B	TC0100010100.hg.1	NM_001826	2.69272e-05	-2.6
CENPP	TC0900007953.hg.1	NM_001012267	2.71309e-05	-2.1
SGOL1	TC0300010476.hg.1	NM_001012409	2.72767e-05	-5.1
FANCA	TC1600011292.hg.1	NM_000135	2.77097e-05	-3.8
VOPP1	TC0700011139.hg.1	NM_001284282	2.86846e-05	-2
KIF20B	TC1000008406.hg.1	NM_001284259	2.87831e-05	-3
POLA2	TC1100008008.hg.1	NM_002689	2.88612e-05	-3
TACC3	TC0400006538.hg.1	NM_006342	2.89846e-05	-4.8
HIST2H4B	TC0100009870.hg.1	NM_001034077	2.92675e-05	-3
EFNA1	TC0100010111.hg.1	NM_004428	2.97274e-05	2
FANCI	TC1500008252.hg.1	NM_001113378	2.9876e-05	-4.1
ABHD15	TC1700010247.hg.1	NM_198147	3.13572e-05	1.6
RFC4	TC0300013447.hg.1	NM_002916	3.14118e-05	-3.1
MELK	TC0900007129.hg.1	NM_001256685	3.19335e-05	-3.7
TMED5	TC0100014947.hg.1	NM_001167830	3.20561e-05	-2
UBE2S	TC1900011470.hg.1	NM_014501	3.3093e-05	-2.7
IKBKE	TC0100011374.hg.1	NM_001193321	3.31762e-05	1.8
E2F1	TC2000008894.hg.1	NM_005225	3.33755e-05	-2.9
GALNT10	TC0500013261.hg.1	NM_198321	3.35321e-05	1.6
CENPI	TC0X00007936.hg.1	NM_006733	3.38157e-05	-5.9
HIST2H4A	TC0100015707.hg.1	NM_003548	3.39731e-05	-2.9
RANBP1	TC2200006641.hg.1	NM_001278639	3.42668e-05	-1.9
NUP107	TC1200008113.hg.1	NM_020401	3.47277e-05	-1.8
NEK7	TC0100011096.hg.1	NM_133494	3.47312e-05	-2.2
ATG2B	TC1400010100.hg.1	NM_018036	3.50632e-05	1.5
MYBL2	TC2000007438.hg.1	NM_001278610	3.61263e-05	-5
GALNT7	TC0400009322.hg.1	NM_017423	3.63392e-05	-2.8
C12orf76	TC1200011894.hg.1	NM_207435	3.67251e-05	2.1
MCM6	TC0200014404.hg.1	NM_005915	3.70851e-05	-2.4
RMI1	TC0900007740.hg.1	NM_024945	3.77467e-05	-2.8
CLSPN	TC0100013700.hg.1	NM_001190481	3.79547e-05	-4.7
CHN1	TC0200015002.hg.1	NM_001025201	3.89043e-05	-1.7
LOXL3	TC0200013113.hg.1	NM_001289164	3.97437e-05	-2.3
DNMT3B	TC2000007132.hg.1	NM_001207055	3.97506e-05	-1.5
DIAPH3	TC1300009088.hg.1	NM_001042517	3.98437e-05	-4.5
SASS6	TC0100015058.hg.1	NM_001304829	3.99147e-05	-3.5
HIST1H1C	TC0600011127.hg.1	NM_005319	4.01363e-05	-2.9
FN3KRP	TC1700009274.hg.1	NM_024619	4.04697e-05	-1.6
ACBD7	TC1000012525.hg.1	NM_001039844	4.06335e-05	-2.1
INCENP	TC1100007833.hg.1	NM_001040694	4.06718e-05	-2.4
ORC1	TC0100014202.hg.1	NM_001190818	4.08611e-05	-3.5
MNS1	TC1500009522.hg.1	NM_018365	4.09429e-05	-3.7
EXOSC8	TC1300006890.hg.1	NM_181503	4.09816e-05	-2.7
NRM	TC0600011377.hg.1	NM_001270707	4.10671e-05	-2.7
CTDSPL	TC0300007055.hg.1	NM_001008392	4.25169e-05	-2
KIF18B	TC1700010851.hg.1	NM_001264573	4.285e-05	-2.9
KNSTRN	TC1500006951.hg.1	NM_001142761	4.41132e-05	-2.9
PCNA	TC2000008279.hg.1	NM_002592	4.44082e-05	-3.4
GTSE1	TC2200007662.hg.1	NM_016426	4.4629e-05	-3.7
TK1	TC1700011892.hg.1	NM_003258	4.56567e-05	-4.7
SHCBP1	TC1600010168.hg.1	NM_024745	4.66532e-05	-5.9
PRIM2	TC0600014139.hg.1	NM_000947	4.75603e-05	-2.3
AGO1	TC0100007786.hg.1	NM_012199	4.76408e-05	-2
VRK1	TC1400010649.hg.1	NM_003384	4.79403e-05	-2.4
CBX5	TC1200010833.hg.1	NM_001127321	4.84664e-05	-2.3
POLA1	TC0X00006823.hg.1	NM_016937	4.8583e-05	-2.3
SLC25A10	TC1700012315.hg.1	NM_001270888	4.87226e-05	-1.9
GINS3	TC1600011405.hg.1	NM_001126129	4.89695e-05	-1.6
PLOD2	TC0300012718.hg.1	NM_000935	5.14755e-05	-1.9
TRIP13	TC0500006472.hg.1	NM_001166260	5.16567e-05	-5.6
DNA2	TC1000010847.hg.1	NM_001080449	5.21462e-05	-2
POLE2	TC1400009108.hg.1	NM_001197330	5.2516e-05	-4.6
TEKT4P2	TC2100007534.hg.1	NR_038327	5.26171e-05	1.8
HIST2H3A	TC0100015701.hg.1	NM_001005464	5.27767e-05	-5.6
C4orf46	TC0400012251.hg.1	NM_001008393	5.40861e-05	-2.3
CENPO	TC0200006977.hg.1	NM_001199803	5.45456e-05	-2.5
NDC1	TC0100014243.hg.1	NM_001168551	5.49789e-05	-2.3
STON2	TC1400009839.hg.1	NM_001256430	5.51993e-05	2.4
UHRF1	TC1900006727.hg.1	NM_001048201	5.62641e-05	-4
MTMR4	TC1700011260.hg.1	NM_004687	5.65451e-05	-1.8
BRCA1	TC1700010763.hg.1	NM_007294	5.68747e-05	-3.8
TMEM106C	TC1200007499.hg.1	NM_001143841	5.73132e-05	-1.6
CXCL12	TC1000010468.hg.1	NM_000609	5.75218e-05	-3.4
TOPBP1	TC0300012475.hg.1	NM_007027	5.77057e-05	-2
KIF15	TSUnmapped00000127.hg.1	ENST00000625939	5.847e-05	-5.3
KIF15	TSUnmapped00000242.hg.1	ENST00000627705	5.86561e-05	-2
KHK	TC0200007053.hg.1	NM_000221	5.91869e-05	-1.7
RHOBTB2	TC0800007004.hg.1	NM_001160036	5.93764e-05	1.7
HIST1H2BJ	TC0600011184.hg.1	NM_021058	5.96307e-05	-2.8
NCEH1	TC0300013151.hg.1	NM_001146276	5.98262e-05	2.1
ADGRE5	TC1900007173.hg.1	NM_001025160	5.99587e-05	1.6
ADAM20	TC1400009579.hg.1	NM_003814	6.05203e-05	2.3
RBPJ	TC0400007120.hg.1	NM_005349	6.05495e-05	-2.5
FOXM1	TC1200009621.hg.1	NM_001243088	6.06073e-05	-3.9
HADH	TC0400008348.hg.1	NM_001184705	6.15692e-05	-1.5
CENPE	TC0400011477.hg.1	NM_001286734	6.16653e-05	-4.4
ARHGAP11B	TC1500010709.hg.1	OTTHUMT00000430732	6.17264e-05	-3.1
WDR76	TC1500007077.hg.1	NM_001167941	6.2351e-05	-4.1
HIST1H3B	TC0600011124.hg.1	NM_003537	6.28541e-05	-3.8
ASF1B	TC1900009807.hg.1	NM_018154	6.30506e-05	-3.6
CHPT1	TC1200012698.hg.1	NM_020244	6.42143e-05	-2
BLNK	TC1000011515.hg.1	NM_001114094	6.42504e-05	2.2
SBF2	TC1100010077.hg.1	NM_030962	6.45301e-05	1.8
DDIAS	TC1100013075.hg.1	NM_145018	6.49488e-05	-5.8
DYNLRB2	TC1600008559.hg.1	NM_001305017	6.49602e-05	1.7
GINS1	TC2000007016.hg.1	NM_021067	6.51793e-05	-2.8
SPDL1	TC0500009377.hg.1	NM_017785	6.5316e-05	-3.1
MYH10	TC1700009694.hg.1	NM_001256012	6.54704e-05	-1.6
HJURP	TC0200016099.hg.1	NM_001282962	6.59903e-05	-4.3
KRT81	TC1200012792.hg.1	NM_002281	6.66208e-05	2
MTBP	TC0800012349.hg.1	NM_022045	6.71819e-05	-1.7
HIST1H2BL	TC0600011224.hg.1	NM_003519	6.72936e-05	-2
SKA3	TC1300008280.hg.1	NM_001166017	6.75037e-05	-2.7
ATP6V0A4	TC0700012754.hg.1	NM_020632	6.81704e-05	2.9
HIST1H2AI	TC0600007374.hg.1	NM_003509	6.97536e-05	-1.9
TTLL12	TC2200008906.hg.1	NM_015140	7.01139e-05	-2
ORC6	TC1600007718.hg.1	NM_014321	7.02756e-05	-2.8
ELF3	TC0100011205.hg.1	NM_001114309	7.17725e-05	1.7
CCT2	TC1200008147.hg.1	NM_001198842	7.19095e-05	-1.9
GPNMB	TC0700006913.hg.1	NM_001005340	7.24032e-05	4.6
WDR34	TC0900011650.hg.1	NM_052844	7.29305e-05	-1.9
TEX15	TC0800010045.hg.1	NM_031271	7.37438e-05	-1.8
TMPO	TC1200008568.hg.1	NM_001032283	7.4242e-05	-2.5
ERMP1	TC0900009470.hg.1	NM_024896	7.43599e-05	-1.9
LHPP	TC1000012505.hg.1	NM_001167880	7.45535e-05	2.1
MCMBP	TC1000012025.hg.1	NM_001256378	7.46589e-05	-1.7
KIF15	TSUnmapped00000190.hg.1	ENST00000627473	7.57291e-05	-2.6
KIF11	TC1000008471.hg.1	NM_004523	7.64638e-05	-4.8
APLF	TC0200016466.hg.1	OTTHUMT00000327029	7.65298e-05	-1.5
NAP1L1	TC1200011313.hg.1	hsa_circ_0000422	7.65933e-05	-1.9
C11orf54	TC1100008790.hg.1	NM_001286067	7.68402e-05	1.8
NOP56	TC2000006518.hg.1	NM_006392	7.83818e-05	-1.6
HIST1H2BI	TC0600007293.hg.1	NM_003525	7.8548e-05	-3.1
LIN9	TC0100017523.hg.1	NM_001270409	7.86481e-05	-2.3
RBL1	TC2000009026.hg.1	NM_002895	7.87818e-05	-2.8
YBEY	TC2100007462.hg.1	NM_001006114	7.96301e-05	2.5
CASP8AP2	TC0600008780.hg.1	NM_001137667	8.04955e-05	-1.7
ECT2	TC0300009524.hg.1	NM_001258315	8.08734e-05	-3.1
PSMC3	TC1100010738.hg.1	NM_002804	8.14011e-05	-1.7
AURKB	TC1700009679.hg.1	NM_001256834	8.17396e-05	-4.5
MTHFD1	TC1400007440.hg.1	NM_005956	8.25177e-05	-1.6
CCDC34	TC1100010397.hg.1	NM_030771	8.31007e-05	-1.8
REEP4	TC0800009830.hg.1	NM_025232	8.4678e-05	-1.9
TMEM216	TC1100007805.hg.1	NM_001173990	8.47281e-05	-1.5
MYRFL	TC1200012664.hg.1	NM_182530	8.49929e-05	2.5
DDX12P	TC1200009868.hg.1	NR_033399	8.51201e-05	-2.6
ZNF732	TC0400012882.hg.1	NM_001137608	8.58591e-05	-1.9
FAM72B	TC0100015509.hg.1	NM_001100910	8.63348e-05	-3.5
NCAPH	TC0200008502.hg.1	NM_001281710	8.75079e-05	-6.5
NUP155	TC0500010515.hg.1	NM_001278312	8.80665e-05	-1.9
HIST1H2AM	TC0600011235.hg.1	NM_003514	8.84817e-05	-2.8
CDC25A	TC0300011009.hg.1	NM_001789	8.85719e-05	-3.8
CENPU	TC0400012620.hg.1	NM_024629	8.90824e-05	-5.2
ATAD5	TC1700007469.hg.1	NM_024857	9.05305e-05	-4.1
RTKN2	TC1000010758.hg.1	NM_001282941	9.20288e-05	-2.1
FREM2	TC1300006919.hg.1	NM_207361	9.4233e-05	-1.5
CEP128	TC1400009829.hg.1	NM_152446	9.48702e-05	-3.8
UBE2C	TC2000007503.hg.1	NM_001281741	9.53364e-05	-4.1
TCF19	TC0600007565.hg.1	NM_001077511	9.57894e-05	-3.1
CENPN	TC1600008567.hg.1	NM_001100624	9.60616e-05	-2
FAM72D	TC0100009723.hg.1	NM_207418	9.6063e-05	-3.4
BRCA2	TC1300006802.hg.1	NM_000059	9.7764e-05	-4.1
HIST1H3A	TC0600007262.hg.1	NM_003529	9.85205e-05	-2.8
STAG1	TC0300012534.hg.1	NM_005862	9.95017e-05	-1.9
CDC20	TC0100008057.hg.1	NM_001255	9.97629e-05	-4.5
LGALS3	TC1400007227.hg.1	NM_001177388	0.000100468	2.2
SFT2D2	TC0100010525.hg.1	NM_199344	0.00010157	-1.5
BARD1	TC0200015643.hg.1	NM_000465	0.000102195	-2.3
MCM7	TC0700011969.hg.1	NM_001278595	0.000102305	-2.7
PDE9A	TC2100007263.hg.1	NM_001001567	0.000102722	3
PRC1	TC1500010463.hg.1	NM_001267580	0.000103464	-4
MAD2L1	TC0400011721.hg.1	NM_002358	0.000103854	-3.9
MASTL	TC1000007092.hg.1	NM_001172303	0.000106272	-3.3
ANO9	TC1100009667.hg.1	NM_001012302	0.000107228	1.7
RNF5	TC0600007636.hg.1	NM_006913	0.000107504	-1.8
HIST1H1E	TC0600007273.hg.1	NM_005321	0.000108224	-1.9
MCM2	TC0300008702.hg.1	NM_004526	0.000110842	-3.4
NCAPG2	TC0700013290.hg.1	NM_001281932	0.000112449	-4.1
CDKN1A	TC0600007847.hg.1	NM_000389	0.000112629	3
RRM1	TC1100006644.hg.1	NM_001033	0.000113569	-2.3
DEPDC1	TC0100014543.hg.1	NM_001114120	0.000114137	-5.5
CDCA4	TC1400010394.hg.1	NM_017955	0.000114665	-2.4
STX4	TC1600011387.hg.1	NM_001272095	0.000114929	1.5
NEK2	TC0100017216.hg.1	NM_001204182	0.000115073	-3.3
BRIP1	TC1700011364.hg.1	NM_032043	0.000115692	-3.4
CDC45	TC2200006607.hg.1	NM_001178010	0.000115876	-6.4
GMNN	TC0600007207.hg.1	NM_001251989	0.000116241	-2.8
TNFRSF21	TC0600011960.hg.1	NM_014452	0.000116466	-1.6
ZDHHC13	TC1100007026.hg.1	NM_001001483	0.000116555	-1.5
MAGED1	TC0X00007267.hg.1	NM_001005332	0.000116646	1.7
PIM1	TC0600007862.hg.1	NM_001243186	0.000116762	-2.7
HMGB3	TC0X00008724.hg.1	NM_001301228	0.000121279	-2.2
MKI67	TC1000012235.hg.1	NM_001145966	0.000123032	-4.5
RILP	TC1700009393.hg.1	NM_031430	0.000123689	1.9
ARHGAP11B	TC1500006785.hg.1	NM_001039841	0.000124839	-4.5
MR1	TC0100010815.hg.1	NM_001194999	0.0001258	2.5
CCP110	TC1600007112.hg.1	NM_001199022	0.000128155	-2.3
MYBL1	TC0800010685.hg.1	NM_001080416	0.000129428	-2.8
CLN6	TC1500010887.hg.1	NM_017882	0.000129587	-1.6
H2AFX	TC1100012513.hg.1	NM_002105	0.000130505	-2.5
PLSCR3	TC1700009637.hg.1	NM_001201576	0.000131273	2.1
CNPY4	TC0700008524.hg.1	NM_152755	0.000131404	1.8
ZWILCH	TC1500007616.hg.1	NM_001287821	0.000131689	-2.8
CEP78	TC0900007663.hg.1	NM_001098802	0.000131728	-2.7
HAUS6	TC0900009645.hg.1	NM_001270890	0.000131838	-1.7
CSE1L	TC2000007627.hg.1	NM_001256135	0.000132885	-1.8
PHF19	TC0900011388.hg.1	NM_001009936	0.000134636	-2.2
CD82	TC1100007394.hg.1	NM_001024844	0.000134711	2
HIST1H2AJ	TC0600011225.hg.1	NM_021066	0.000134715	-2.3
DNMT1	TC1900011860.hg.1	NM_001130823	0.000134755	-1.8
ARL3	TC1000011690.hg.1	NM_004311	0.000135494	-1.5
CDK12	TC1700012245.hg.1	ENST00000558240	0.00013753	1.7
CYP2S1	TC1900008141.hg.1	NM_030622	0.000138019	-1.5
KIF20A	TC0500008777.hg.1	NM_005733	0.000139049	-4.5
SYNE2	TC1400007430.hg.1	NM_015180	0.000139715	-2.7
TTK	TC0600008630.hg.1	NM_001166691	0.000141591	-5.7
A4GALT	TC2200008888.hg.1	NM_017436	0.00014299	-2
ZNF98	TC1900011920.hg.1	NM_001098626	0.000143574	-1.8
NPY1R	TC0400012305.hg.1	NM_000909	0.000146126	-2.9
CENPM	TC2200008847.hg.1	NM_001002876	0.00014621	-3.6
NEMP2	TC0200015231.hg.1	NM_001142645	0.000147569	-1.9
ORAI3	TC1600011386.hg.1	NM_152288	0.000148728	2.5
POLE	TC1200012533.hg.1	NM_006231	0.000149757	-2.3
FBXO5	TC0600013602.hg.1	NM_001142522	0.000149771	-3
ITGA2	TC0500007368.hg.1	NM_002203	0.000151158	-2.1
SSU72	TC0100012487.hg.1	NM_014188	0.000152784	-1.9
SLC31A2	TC0900008482.hg.1	NM_001860	0.00015287	1.6
BCAS1	TC2000009516.hg.1	NM_003657	0.00015489	5.3
RASSF3	TC1200008005.hg.1	NM_178169	0.000155439	-1.7
CASC5	TC1500006963.hg.1	NM_144508	0.000155516	-4.6
SNX25	TC0400009519.hg.1	NM_031953	0.000156129	2
MSH6	TC0200016445.hg.1	NM_000179	0.000157176	-1.8
ZNF85	TC1900007502.hg.1	NM_001256171	0.000157591	-1.5
TBC1D31	TC0800008726.hg.1	NM_001145088	0.000158546	-1.9
DCLRE1A	TC1000011885.hg.1	NM_001271816	0.000162812	-2
ITGB3BP	TC0100014428.hg.1	NM_001206739	0.000162933	-4.3
PRR3	TC0600007534.hg.1	NM_025263	0.000163219	-1.7
RET	TC1000007403.hg.1	NM_020630	0.000163381	-1.5
FANCB	TC0X00009117.hg.1	NM_001018113	0.000163703	-2.4
DSN1	TC2000009016.hg.1	NM_001145315	0.000164248	-2.7
DCBLD2	TC0300011815.hg.1	NM_080927	0.000164886	-1.8
TYMS	TC1800006448.hg.1	NM_001071	0.000165383	-3.8
LMCD1	TC0300006520.hg.1	NM_001278233	0.000165532	-1.5
DPY19L4	TC0800008266.hg.1	NM_181787	0.000165838	-1.5
ERCC6L	TC0X00010025.hg.1	NM_017669	0.0001679	-2.8
ESPL1	TC1200007707.hg.1	NM_012291	0.000168284	-1.8
ZBTB7B	TC0100010104.hg.1	NM_001252406	0.000169195	1.8
FAM72A	TC0100017094.hg.1	NM_001123168	0.00016923	-3.7
CCNA2	TC0400011748.hg.1	NM_001237	0.000171683	-4.8
S100A13	TC0100015873.hg.1	NM_001024210	0.000172909	1.6
SUSD3	TC0900007976.hg.1	NM_001287005	0.000175298	-1.7
FAM111B	TC1100007727.hg.1	NM_001142703	0.000175684	-7.8
MED1	TC1700010571.hg.1	NM_004774	0.000175961	-1.8
PNP	TC1400006521.hg.1	NM_000270	0.00017667	-1.5
NDC80	TC1800006484.hg.1	NM_006101	0.000177515	-5.9
ODC1	TC0200011720.hg.1	NM_001287188	0.000178263	-1.7
DUT	TC1500007163.hg.1	NM_001025248	0.000178742	-2.1
GABPB1	TC1500009386.hg.1	NM_002041	0.000179669	-1.8
PRR11	TC1700012285.hg.1	NM_018304	0.000183093	-4.3
FIGNL1	TC0700011050.hg.1	NM_001042762	0.000183418	-3
FANCD2	TC0300006575.hg.1	NM_001018115	0.000184416	-3.8
PSMG3	TC0700010020.hg.1	NM_001134340	0.000184925	-1.6
RUNDC3B	TC0700008261.hg.1	NM_001134405	0.000186457	2.9
B3GALNT1	TC0300012975.hg.1	NM_001038628	0.000186463	-1.6
CNOT6	TC0500009725.hg.1	NM_001303241	0.000186472	-1.8
DUS2	TC1600011416.hg.1	NM_001271762	0.000188765	-2.2
CIT	TC1200012143.hg.1	NM_001206999	0.000190661	-4.6
EXOSC9	TC0400008604.hg.1	NM_001034194	0.000191723	-1.9
KRCC1	TC0200013357.hg.1	NM_001304526	0.000193556	1.6
PARPBP	TC1200008642.hg.1	NM_017915	0.000193712	-2.3
BRI3BP	TC1200009300.hg.1	NM_080626	0.000194992	-2.5
VAMP3	TC0100006723.hg.1	NM_004781	0.000196682	-2.1
HMGB2	TC0400012432.hg.1	NM_001130688	0.000198259	-3.5
MFAP3L	TC0400012992.hg.1	NM_001009554	0.000199432	2.4
PUS10	TC0200012727.hg.1	NM_144709	0.000199705	1.8
CHMP4C	TC0800008088.hg.1	NM_152284	0.000200082	1.6
SLC17A5	TC0600012299.hg.1	NM_012434	0.000200335	1.9
DLGAP5	TC1400009248.hg.1	NM_001146015	0.000200344	-5.8
ARHGAP11B	TC1500010707.hg.1	BC105788	0.0002007	-3.7
TCOF1	TC0500009088.hg.1	NM_000356	0.000200753	-2.2
ANKH	TC0500010169.hg.1	NM_054027	0.000202601	-1.9
CDCA7L	TC0700010435.hg.1	NM_001127370	0.000202636	-2.7
CCL3	TC1700010459.hg.1	NM_002983	0.000203626	-1.6
CDCA8	TC0100007841.hg.1	NM_001256875	0.000204301	-3.8
RAD51AP1	TC1200006561.hg.1	NM_001130862	0.000207685	-5
TRAPPC1	TC1700012352.hg.1	NM_001166621	0.000209897	-2
EBP	TC0X00007191.hg.1	NM_006579	0.00021416	-1.5
DHTKD1	TC1000006794.hg.1	NM_018706	0.000214629	-1.9
TPX2	TC2000007089.hg.1	NM_012112	0.000216059	-3.1
C14orf80	TC1400010705.hg.1	NM_001134875	0.000216423	-1.8
TMX1	TC1400007139.hg.1	NM_030755	0.00021657	-1.6
KIF14	TC0100016891.hg.1	NM_001305792	0.000218024	-5.3
CEP55	TC1000008482.hg.1	NM_001127182	0.000219133	-6
RAD51	TC1500006965.hg.1	NM_001164269	0.000219217	-3.8
POC1A	TC0300011154.hg.1	NM_001161580	0.000220102	-2.2
C19orf48	TC1900011221.hg.1	NM_001290149	0.000225591	-1.8
H2AFZ	TC0400011424.hg.1	NM_002106	0.000228127	-2.1
PARP2	TC1400006513.hg.1	NM_001042618	0.000228391	-1.8
CCNB1	TC0500007665.hg.1	NM_031966	0.000229043	-3.4
GAS2L3	TC1200008597.hg.1	NM_001303130	0.000229931	-3.9
KIF15	TSUnmapped00000496.hg.1	ENST00000629073	0.000230583	-2.1
SPAST	TC0200007174.hg.1	NM_014946	0.000230799	-2
BUB1	TC0200013878.hg.1	NM_001278616	0.000232118	-4.7
ZNF519	TC1800009258.hg.1	NM_145287	0.000232326	-1.5
SLITRK4	TC0X00011012.hg.1	NM_001184749	0.000235684	-1.5
MSH2	TC0200016442.hg.1	NM_000251	0.000236007	-1.5
ZNF670	TC0100018081.hg.1	NM_001204220	0.00023886	-2.3
AOX1	TC0200010421.hg.1	NM_001159	0.000239826	3.5
JADE1	TC0400008680.hg.1	NM_001287437	0.000240253	-2
XRCC2	TC0700013119.hg.1	NM_005431	0.000240378	-5.1
ZAK	TC0200009986.hg.1	NM_016653	0.000241971	-1.9
KIF15	TSUnmapped00000255.hg.1	ENST00000627272	0.000245537	-3.9
MAPRE3	TC0200007048.hg.1	NM_001303050	0.000245943	2.4
BIRC5	TC1700009043.hg.1	NM_001012270	0.00025569	-3.4
SNX24	TC0500008483.hg.1	NM_014035	0.000262435	-1.8
TOP2A	TC1700010618.hg.1	NM_001067	0.000262853	-4.4
ARMC1	TC0800010663.hg.1	NM_001286702	0.000268586	-1.9
GEN1	TC0200006833.hg.1	NM_001130009	0.000269879	-2.1
EPHX2	TC0800007110.hg.1	NM_001256482	0.00027076	1.8
PINX1	TC0800012386.hg.1	NM_001284356	0.000270944	-1.5
CKAP2	TC1300007248.hg.1	NM_001098525	0.000271519	-2.2
GPN2	TC0100013408.hg.1	NM_018066	0.000272261	-1.7
PIGK	TC0100014638.hg.1	NM_005482	0.0002734	-1.6
RRM2	TC0200006677.hg.1	NM_001034	0.000276928	-4
MCM8	TC2000006628.hg.1	NM_001281520	0.000278479	-2.6
PIK3C2B	TC0100017029.hg.1	NM_002646	0.000279717	1.5
CDRT1	TC1700012361.hg.1	NM_001282540	0.000280034	3.7
NUF2	TC0100010397.hg.1	NM_031423	0.000282236	-6.4
HIST1H4A	TC0600007263.hg.1	NM_003538	0.000287357	-3.5
SNRPG	TC0200012994.hg.1	NM_003096	0.000287629	-1.8
CDC25C	TC0500012166.hg.1	NM_001287582	0.00029175	-4.4
HAUS8	TC1900009943.hg.1	NM_001011699	0.0002919	-1.5
BBS4	TC1500007804.hg.1	NM_001252678	0.000292497	1.7
ZNF107	TC0700013370.hg.1	NM_001013746	0.000293157	-1.7
QSER1	TC1100007217.hg.1	NM_001076786	0.000294088	-1.5
TMEM97	TC1700007360.hg.1	NM_014573	0.000294678	-2.3
SIAH2	TC0300012807.hg.1	NM_005067	0.000295849	-1.7
RIBC2	TC2200007615.hg.1	NM_015653	0.000296724	-1.7
RBL2	TC1600007887.hg.1	NM_005611	0.000297345	1.5
LRRC28	TC1500008511.hg.1	NM_001284400	0.00030438	1.5
LINC00493	TC2000009895.hg.1	NR_015432	0.000304893	1.5
HIST1H4D	TC0600011134.hg.1	NM_003539	0.000308435	-2.6
DERL1	TC0800011669.hg.1	NM_001134671	0.000309348	-1.6
ZNF211	TC1900011819.hg.1	NM_001265597	0.000311745	1.9
FLYWCH1	TC1600006644.hg.1	NM_001308068	0.0003154	1.5
ARL6IP1	TC1600011494.hg.1	NM_015161	0.000315664	-1.8
LOC728554	TC0500013271.hg.1	NR_003615	0.000316543	-1.7
RAD54B	TC0800011137.hg.1	NM_001205262	0.000321035	-3
NCS1	TC0900008949.hg.1	NM_001128826	0.000323846	-1.9
RAI14	TC0500007114.hg.1	NM_001145520	0.000326036	-1.8
RAB26	TC1600006593.hg.1	NM_001308053	0.000326925	2.3
CYP2J2	TC0100014365.hg.1	NM_000775	0.000329291	1.7
STIL	TC0100018440.hg.1	NM_001048166	0.000330434	-3.1
RNASEL	TC0100016629.hg.1	NM_021133	0.000331578	1.9
IGBP1	TC0X00007529.hg.1	NM_001551	0.000336737	1.8
HIST1H2AL	TC0600007380.hg.1	NM_003511	0.00033744	-2.1
CCNB2	TC1500007392.hg.1	NM_004701	0.00034409	-4.3
HIBCH	TC0200015225.hg.1	NM_014362	0.000346818	1.5
TIMELESS	TC1200010917.hg.1	NM_003920	0.00035032	-2.4
PLK1	TC1600007235.hg.1	NM_005030	0.000350571	-3.5
DBF4B	TC1700008011.hg.1	NM_025104	0.000352329	-1.9
THOC3	TC0500013414.hg.1	NM_032361	0.000352979	-1.5
HIST1H3F	TC0600011140.hg.1	NM_021018	0.000354099	-3.1
LBR	TC0100017488.hg.1	NM_002296	0.000355159	-2.1
GATSL3	TC2200009337.hg.1	NM_001037666	0.000357808	1.7
NEIL3	TC0400009396.hg.1	NM_018248	0.000360254	-3
VPS13D	TC0100006884.hg.1	NM_015378	0.000360377	1.9
ANLN	TC0700007198.hg.1	NM_001284301	0.000366722	-3.9
KPNA2	TC1700008719.hg.1	NM_002266	0.000367677	-2.1
CDV3	TC0300008863.hg.1	NM_001134422	0.000367687	-1.7
NEU1	TC0600011463.hg.1	ENST00000375631	0.000369451	2.1
KIAA0101	TC1500009738.hg.1	NM_001029989	0.000371533	-4.4
TUBB2B	TC0600010572.hg.1	NM_178012	0.000380584	-1.5
CHTF18	TC1600006501.hg.1	NM_022092	0.000381831	-1.5
MBOAT1	TC0600010991.hg.1	NM_001080480	0.000382335	-3
NPHP3	TC0300014050.hg.1	NM_153240	0.000384136	1.5
RTN4	TC0200016672.hg.1	NM_007008	0.000388334	-1.5
SPIN4	TC0X00009867.hg.1	NM_001012968	0.000392083	-1.7
ZBTB2	TC0600013570.hg.1	NM_020861	0.000401807	-1.6
KDM1A	TC0100007303.hg.1	NM_001009999	0.000402929	-1.5
NASP	TC0100008127.hg.1	NM_001195193	0.000403453	-2.3
SP110	TC0200015976.hg.1	NM_001185015	0.000405237	2.1
HIST3H2BB	TC0100011871.hg.1	NM_175055	0.000405534	-2.4
LRR1	TC1400007086.hg.1	NM_152329	0.00040648	-2.9
CCND1	TC1100008236.hg.1	NM_053056	0.000407486	-2
FAM214B	TC0900009933.hg.1	NM_025182	0.000408449	1.8
SLC16A4	TC0100015234.hg.1	NM_001201546	0.000411823	2.5
GSKIP	TC1400008116.hg.1	NM_001271904	0.000412792	1.6
SERHL2	TC2200007525.hg.1	NM_001284334	0.000413732	3.7
EXOC5	TC1400009295.hg.1	NM_006544	0.000414087	-1.6
TMEM163	TC0200014382.hg.1	NM_030923	0.000419312	2.7
P2RX2	TC1200009497.hg.1	NM_001282164	0.000421077	3.3
TROAP	TC1200007559.hg.1	NM_001100620	0.000427454	-3.1
NCKAP5	TC0200014362.hg.1	NM_207363	0.000430288	2
PKIB	TC0600009327.hg.1	NM_001270393	0.000438029	-2.3
UNG	TC1200008792.hg.1	NM_003362	0.000441417	-1.5
ID1	TC2000007083.hg.1	NM_002165	0.00044257	3.4
ARL15	TC0500010731.hg.1	NM_019087	0.000443793	2.3
PBK	TC0800009970.hg.1	NM_001278945	0.000446427	-4.7
MDC1	TC0600011379.hg.1	ENST00000376406	0.000452768	-2.7
ZNFX1	TC2000010022.hg.1	NM_021035	0.000456532	1.7
RELL2	TC0500008902.hg.1	NM_001130029	0.000462395	1.7
EME1	TC1700008251.hg.1	NM_001166131	0.000468679	-1.6
GRK6	TC0500009622.hg.1	NM_001004105	0.000470074	-1.5
CDK5R1	TC1700007520.hg.1	NM_003885	0.000471769	-1.5
KIF2C	TC0100008101.hg.1	NM_001297655	0.000473892	-5.2
FANCE	TC0600007799.hg.1	NM_021922	0.000477684	-1.7
BUB1B	TC1500010715.hg.1	NM_001211	0.000479407	-3.3
LSM4	TC1900010011.hg.1	NM_001252129	0.000479574	-1.5
SAT1	TC0X00006799.hg.1	NM_002970	0.000482115	2.5
ERLIN1	TC1000012584.hg.1	NM_001100626	0.00048274	-1.5
KIF18A	TC1100010418.hg.1	NM_031217	0.000487841	-3.9
GPSM2	TC0100009333.hg.1	NM_013296	0.000488568	-3.1
SLC29A1	TC0600008127.hg.1	NM_001078175	0.0004939	-2.1
NUP85	TC1700008895.hg.1	NM_001303276	0.00049869	-1.6
HIP1	TC0700011556.hg.1	NM_001243198	0.000501413	-1.7
SCRN1	TC0700010619.hg.1	NM_001145513	0.000503021	-1.7
SPAG5	TC1700012380.hg.1	NM_006461	0.000503789	-4
PPIL1	TC0600011674.hg.1	NM_016059	0.000505369	-1.5
RPA3	TC0700010247.hg.1	NM_002947	0.000506707	-2.6
KIAA1524	TC0300011943.hg.1	NM_020890	0.000507943	-4
CKAP5	TC1100010713.hg.1	NM_001008938	0.000509052	-1.5
FMO5	TC0100015629.hg.1	NM_001144829	0.000509105	1.9
USP2	TC1100012526.hg.1	NM_001243759	0.000513274	2.6
DENND6B	TC2200009153.hg.1	NM_001001794	0.000522223	1.8
NCAPG	TC0400006994.hg.1	NM_022346	0.000522649	-5.5
HMMR	TC0500009320.hg.1	NM_001142556	0.000525266	-4
HIST1H2AE	TC0600007285.hg.1	NM_021052	0.000531234	-2.4
ZNF829	TC1900010543.hg.1	NM_001037232	0.000532878	-2.2
SGK3	TC0800012313.hg.1	NM_001033578	0.000534377	-2.5
SLC35D2	TC0900010910.hg.1	NM_001286990	0.000539852	1.9
TRAIP	TC0300011083.hg.1	NM_005879	0.000542372	-2.3
ARHGAP21	TC1000010065.hg.1	NM_020824	0.000555942	-1.7
ETFDH	TC0400009132.hg.1	NM_001281737	0.000561739	1.5
LCA5L	TC2100008171.hg.1	NM_152505	0.000562323	1.9
CCNE2	TC0800011148.hg.1	NM_057749	0.000574993	-4.6
CENPQ	TC0600008209.hg.1	NM_018132	0.000575958	-2.3
IGF1R	TC1500008485.hg.1	NM_000875	0.000578417	-1.5
CCDC109B	TC0400008380.hg.1	NM_017918	0.000582932	-2
LMNB2	TC1900011841.hg.1	NM_032737	0.000584102	-1.8
HEATR5B	TC0200012256.hg.1	NM_019024	0.000584592	1.8
DNAJA1	TC0900006961.hg.1	NM_001539	0.000585218	-1.9
PISD	TC2200008487.hg.1	NM_014338	0.000586172	1.7
MFSD13A	TC1000008733.hg.1	NM_024789	0.000588466	-1.8
HMGN3	TC0600012363.hg.1	NM_001201362	0.000589913	-1.9
C5orf34	TC0500010641.hg.1	NM_198566	0.000590596	-2.8
GMCL1	TC0200007929.hg.1	NM_178439	0.000592788	-1.7
VASP	TC1900008329.hg.1	NM_003370	0.000605448	1.6
GSAP	TC0700011586.hg.1	NM_017439	0.000605789	1.9
HIPK3	TC1100007227.hg.1	NM_001048200	0.000608861	-1.6
CKLF	TC1600011408.hg.1	NM_001040138	0.000609922	-1.8
CDKN3	TC1400007201.hg.1	NM_001130851	0.000612221	-4.1
ENPP5	TC0600011943.hg.1	NM_001290072	0.000612311	2.1
TRIM59	TC0300014075.hg.1	NM_173084	0.000615585	-1.7
DTYMK	TC0200016369.hg.1	NM_001165031	0.000616941	-2.1
ELMO2	TC2000009268.hg.1	NM_133171	0.000622824	1.5
KPNA3	TC1300008926.hg.1	NM_002267	0.00062411	-1.8
HIST1H2BH	TC0600007290.hg.1	NM_003524	0.000626824	-1.8
TICRR	TC1500008267.hg.1	NM_001308025	0.00063258	-2
CECR5	TC2200007892.hg.1	NM_017829	0.000632886	-1.8
DNAJC16	TC0100006989.hg.1	NM_001287811	0.000634461	1.7
ARHGAP12	TC1000010239.hg.1	NM_001270695	0.000640757	1.6
CDC7	TC0100009020.hg.1	NM_001134419	0.000642767	-2.2
PHLDB1	TC1100009212.hg.1	NM_001144758	0.000653466	1.7
HECTD3	TC0100013998.hg.1	NM_024602	0.00065468	1.5
SLC27A2	TC1500007196.hg.1	NM_001159629	0.000657095	-2.5
SKP2	TC0500007143.hg.1	NM_001243120	0.000658086	-1.7
SLC16A1	TC0100015310.hg.1	NM_001166496	0.000660077	-2.8
FAM64A	TC1700006696.hg.1	NM_001195228	0.000662679	-2.9
TTF2	TC0100009561.hg.1	NM_003594	0.000663932	-1.7
C1orf112	TC0100010553.hg.1	NM_018186	0.000665536	-2.4
NYNRIN	TC1400006741.hg.1	NM_025081	0.000667624	2.6
N4BP2	TC0400007306.hg.1	NM_018177	0.000669408	-2.2
PALLD	TC0400009258.hg.1	NM_001166108	0.000669962	-2.1
LACTB	TC1500007513.hg.1	NM_001288585	0.000674854	2.3
TRMU	TC2200009288.hg.1	ENST00000476901	0.000676251	-3.3
PLK4	TC0400008664.hg.1	NM_001190799	0.000677286	-4.9
RANGAP1	TC2200008819.hg.1	NM_001278651	0.000677774	-1.5
HERPUD1	TC1600007982.hg.1	NM_001010989	0.000684462	3.1
NPNT	TC0400008331.hg.1	NM_001033047	0.000685409	-1.6
GOLGB1	TC0300012170.hg.1	NM_001256486	0.000688733	1.7
SGPL1	TC1000007936.hg.1	NM_003901	0.000688974	1.5
TTLL3	TC0300013787.hg.1	NM_001025930	0.000700429	2
ING1	TC1300008025.hg.1	NM_001267728	0.000711653	-1.7
HIST2H2BF	TC0100015696.hg.1	NM_001024599	0.00071904	-2
VPS9D1	TC1600011290.hg.1	NM_004913	0.000721494	1.7
ACOT7	TC0100012675.hg.1	NM_007274	0.000721507	-1.8
KLHL42	TC1200007163.hg.1	NM_020782	0.000722615	-1.6
ZCCHC14	TC1600011168.hg.1	NM_015144	0.000731238	-2
SHMT1	TC1700009974.hg.1	NM_001281786	0.000733484	-1.5
TM7SF2	TC1100013040.hg.1	NM_001277233	0.000736537	1.8
RFWD3	TC1600010858.hg.1	NM_018124	0.000740605	-1.9
CALML4	TC1500010886.hg.1	NM_001031733	0.000742659	-1.8
LYAR	TC0400009856.hg.1	NM_001145725	0.000755572	-1.6
TCP11L2	TC1200008726.hg.1	NM_001286262	0.000758375	4
COMMD7	TC2000008860.hg.1	NM_001099339	0.000760021	1.5
KLC4	TC0600008069.hg.1	NM_001289034	0.000766588	1.7
CCDC186	TC1000011892.hg.1	NM_018017	0.000767109	1.6
CNIH2	TC1100008069.hg.1	NM_182553	0.000768103	-2.7
ARHGEF39	TC0900009948.hg.1	NM_032818	0.000770251	-3.1
MRPL17	TC1100009983.hg.1	NM_022061	0.000774417	-1.5
KIF15	TC0300007223.hg.1	NM_020242	0.000781911	-3.3
CERK	TC2200009028.hg.1	NM_022766	0.000782705	-1.6
NUP43	TC0600013531.hg.1	NM_198887	0.000784043	-1.8
ZDHHC11	TC0500013282.hg.1	NM_024786	0.000793716	1.9
ANO6	TC1200007418.hg.1	NM_001025356	0.000794777	-1.8
MYO19	TC1700012391.hg.1	NM_001033580	0.000798322	-1.6
DEPDC1B	TC0500010865.hg.1	NM_001145208	0.000802174	-4.3
C6orf52	TC0600010790.hg.1	NM_001145020	0.000802514	1.8
ACOX3	TC0400009978.hg.1	NM_001101667	0.000803048	2.2
MRPS33	TC0700012824.hg.1	NM_016071	0.000817104	-2.1
HIST1H2BE	TC0600007278.hg.1	NM_003523	0.000827592	-1.7
USP1	TC0100008554.hg.1	NM_001017415	0.000829644	-1.7
NDE1	TC1600007014.hg.1	NM_017668	0.00082968	-1.7
DHX33	TC1700012342.hg.1	NM_001199699	0.000830645	-1.8
SIPA1L1	TC1400007595.hg.1	NM_001284245	0.00083398	1.9
PARP11	TC1200012739.hg.1	NM_001286521	0.000835798	1.6
C6orf203	TC0600009002.hg.1	NM_001142468	0.000844359	1.8
SMC2	TC0900008286.hg.1	NM_001042550	0.000844734	-2.5
CCDC92	TC1200012863.hg.1	ENST00000542348	0.000848353	2.2
PLEKHO1	TC0100018288.hg.1	NM_001304722	0.000851809	-1.8
TAF5	TC1000008769.hg.1	NM_006951	0.000852943	-1.7
FKBP5	TC0600011635.hg.1	NM_001145775	0.000856479	-1.5
MGST3	TC0100010454.hg.1	NM_004528	0.000857127	1.6
TBC1D3B	TC1700012321.hg.1	NM_001001417	0.000859922	1.5
WASF3	TC1300006658.hg.1	NM_001291965	0.000862742	1.5
KCNQ5	TC0600008509.hg.1	NM_001160130	0.000866404	-2.3
MVP	TC1600011378.hg.1	NM_001293204	0.00086848	3.2
PNRC1	TC0600008757.hg.1	NM_006813	0.000870112	1.8
C1QL1	TC1700010856.hg.1	NM_006688	0.000870715	-1.6
CRLF3	TC1700010293.hg.1	NM_015986	0.000872359	-1.7
NUP50	TC2200007607.hg.1	NM_007172	0.00087657	-1.6
ARHGAP26	TC0500008941.hg.1	NM_001135608	0.00087897	1.5
BCAS3	TC1700008499.hg.1	NM_001099432	0.000879011	1.6
TOE1	TC0100008121.hg.1	NM_025077	0.000882728	-1.5
PCDHB16	TC0500013244.hg.1	NM_020957	0.000883807	-1.9
SCMH1	TC0100013854.hg.1	NM_001031694	0.000884001	-1.6
SRSF7	TC0200012297.hg.1	NM_001031684	0.000887594	-1.5
QPRT	TC1600011375.hg.1	NM_014298	0.000892347	2.1
SUV39H2	TC1000006859.hg.1	NM_001193424	0.000897739	-2
PSIP1	TC0900009592.hg.1	NM_001128217	0.000899278	-2.1
ST8SIA4	TC0500011579.hg.1	NM_005668	0.000903894	1.5
PINK1	TC0100007207.hg.1	NM_032409	0.000913367	1.7
KDELC2	TC1100012229.hg.1	NM_153705	0.000916599	-1.8
TMEM209	TC0700012596.hg.1	NM_001301163	0.000917326	-1.5
TMEM116	TC1200011961.hg.1	NM_001193453	0.000919364	1.5
TMEM38B	TC0900008318.hg.1	NM_018112	0.000920028	-2.1
MOB1B	TC0400012810.hg.1	NM_001244766	0.000925293	-2.4
KDM5B	TC0100016963.hg.1	NM_006618	0.000926904	2.4
CFAP53	TC1800008677.hg.1	NM_145020	0.000930624	1.8
RAB27B	TC1800007360.hg.1	NM_004163	0.000939686	1.9
HNRNPA1L2	TC1300007250.hg.1	NM_001011724	0.000941549	-1.6
CENPA	TC0200016417.hg.1	NM_001042426	0.000944037	-4
HIST2H2AB	TC0100015711.hg.1	NM_175065	0.000945314	-2.1
KIF4A	TC0X00007537.hg.1	NM_012310	0.000951673	-5.1
SPRY1	TC0400008628.hg.1	NM_001258038	0.000958642	2.5
BCAR3	TC0100014958.hg.1	NM_001261408	0.000962315	2
PHLDB2	TC0300008324.hg.1	NM_001134437	0.0009672	2
C7orf60	TC0700012296.hg.1	NM_152556	0.000967412	1.9
ABHD4	TC1400006652.hg.1	NM_022060	0.000970728	1.5
ENTPD1	TC1000012482.hg.1	NM_001098175	0.000981102	3.6
CTPS1	TC0100007980.hg.1	NM_001301237	0.000989838	-1.9
KLHL23	TC0200016563.hg.1	NM_144711	0.000990981	-2.4
PCP4	TC2100007176.hg.1	NM_006198	0.000991596	-2
SIRT2	TC1900010632.hg.1	NM_001193286	0.000995152	1.6
COTL1	TC1600011060.hg.1	NM_021149	0.0010027	-1.5
RABGAP1L	TC0100010672.hg.1	NM_001035230	0.00100371	1.7
MYB	TC0600009534.hg.1	NM_001130172	0.00100479	-1.7
MTERF2	TC1200011811.hg.1	NM_001033050	0.00101285	1.7
AFF3	TC0200013616.hg.1	NM_001025108	0.00101943	-1.9
GSN	TC0900012167.hg.1	NM_000177	0.0010219	1.9
TEAD2	TC1900012000.hg.1	NM_001256658	0.00103049	-1.5
PTTG1	TC0500009281.hg.1	NM_001282382	0.00103734	-4.5
REXO1L1P	TC0800011000.hg.1	ENST00000379010	0.00104162	-1.6
BORA	TC1300007483.hg.1	NM_001286746	0.00104272	-1.8
GSG2	TC1700006592.hg.1	NM_031965	0.00104687	-3.8
ARSB	TC0500011228.hg.1	NM_000046	0.00105444	-1.8
PARP3	TC0300007454.hg.1	NM_001003931	0.0010559	1.7
CDKN2C	TC0100008260.hg.1	NM_001262	0.00105775	-1.9
STMN1	TC0100013369.hg.1	NM_001145454	0.00105969	-2.6
UACA	TC1500009921.hg.1	NM_001008224	0.00106194	-1.5
S100A14	TC0100015872.hg.1	NM_020672	0.00106562	1.5
RTTN	TC1800008978.hg.1	NM_173630	0.00106864	-1.8
KCTD11	TC1700006741.hg.1	NM_001002914	0.00107152	1.7
HYOU1	TSUnmapped00000517.hg.1	ENST00000628429	0.0010724	-1.5
MFAP3	TC0500013260.hg.1	ENST00000518497	0.00107908	2.3
TCAF2	TC0700009508.hg.1	NM_001130025	0.00107965	1.9
DLL1	TC0600014031.hg.1	NM_005618	0.00108557	1.6
ATP7A	TC0X00007707.hg.1	NM_000052	0.00108617	1.7
KIFC2	TC0800009262.hg.1	NM_145754	0.00108975	1.6
CELSR3	TC0300013973.hg.1	NM_001407	0.00109088	1.6
MAPK8IP3	TC1600006561.hg.1	NM_001040439	0.00109096	1.6
SLC25A19	TC1700011746.hg.1	NM_001126121	0.00109203	-1.7
TOM1L2	TC1700009954.hg.1	NM_001033551	0.00109224	2.3
RAB19	TC0700009369.hg.1	NM_001008749	0.00109441	3.1
CACYBP	TC0100010686.hg.1	NM_001007214	0.00110272	-1.5
PRKDC	TC0800010360.hg.1	NM_001081640	0.00110404	-1.5
CORO1A	TC1600007448.hg.1	NM_001193333	0.0011047	-1.9
TNFAIP8L1	TC1900006711.hg.1	NM_001167942	0.00111422	-1.9
EI24	TC1100009419.hg.1	NM_001290135	0.00111622	-1.6
ANXA3	TC0400007933.hg.1	NM_005139	0.00112435	1.9
STAT1	TC0200015242.hg.1	NM_007315	0.00112563	1.5
FAM234B	TC1200006905.hg.1	NM_020853	0.00112574	1.9
CPT1B	TC2200009364.hg.1	NM_001145134	0.0011288	1.5
APOBEC3B	TC2200009270.hg.1	NM_001270411	0.00112905	-2.2
ERMAP	TC0100008033.hg.1	NM_001017922	0.00114311	2.1
RCC2	TC0100013087.hg.1	NM_001136204	0.00114534	-1.6
ENDOV	TC1700009128.hg.1	NM_001164637	0.00114857	1.7
CCDC77	TC1200006444.hg.1	NM_001130146	0.00115419	-1.9
TMEM167B	TC0100009339.hg.1	NM_020141	0.00116513	1.6
FADS3	TC1100011052.hg.1	NM_021727	0.00116802	1.6
PRELID3A	TC1800006733.hg.1	NM_001142405	0.00117025	-1.7
C16orf59	TC1600006614.hg.1	NM_025108	0.00117315	-1.5
WTAP	TC0600010056.hg.1	NM_001270531	0.00117558	-1.5
C6orf106	TC0600011594.hg.1	NM_022758	0.00118171	-1.7
NMU	TC0400010750.hg.1	NM_001292045	0.00119765	-2.5
ZNF385B	TC0200015093.hg.1	NM_001113397	0.00119853	-2.4
BUB3	TC1000009172.hg.1	NM_001007793	0.00119866	-1.5
C5AR1	TC1900011770.hg.1	NM_001736	0.00119947	2
GLB1L2	TC1100009618.hg.1	NM_138342	0.00120048	-1.6
NUP188	TC0900012181.hg.1	NM_015354	0.00120137	-1.7
SACM1L	TC0300007242.hg.1	NM_014016	0.00120225	-1.5
SCIN	TC0700006735.hg.1	NM_001112706	0.00120337	-1.9
SYTL4	TC0X00010331.hg.1	NM_001129896	0.00120839	-1.6
NIPSNAP3A	TC0900008297.hg.1	NM_015469	0.00121588	1.7
AP1S2	TC0X00009139.hg.1	NM_001272071	0.0012195	-1.8
QDPR	TC0400012905.hg.1	NM_000320	0.00124239	1.5
CASP7	TC1000008954.hg.1	NM_001227	0.00124409	-1.9
PAPD5	TC1600007811.hg.1	NM_001040284	0.00124444	-2.3
TONSL	TC0800012214.hg.1	NM_013432	0.00124603	-1.9
CALCR	TC0700011803.hg.1	NM_001164737	0.00124924	4.7
PTP4A1	TC0600014142.hg.1	NM_003463	0.00125366	-1.6
PDE4A	TC1900006985.hg.1	NM_001111307	0.00125859	-1.8
HLA-DQB1	TC0600011499.hg.1	NM_001243961	0.00125934	1.9
TRIM5	TC1100009940.hg.1	NM_033034	0.00126502	1.9
ZDHHC11	TC0500009824.hg.1	ZDHHC11.rAug10-unspliced	0.00127471	1.9
CACNB2	TC1000006917.hg.1	NM_000724	0.0012748	1.7
POLR3G	TC0500008054.hg.1	NM_006467	0.00127701	-2.1
ADIPOR2	TC1200006472.hg.1	NM_024551	0.00128189	2
RNFT2	TC1200009031.hg.1	NM_001109903	0.0012944	-1.6
FLOT2	TC1700010218.hg.1	NM_004475	0.00129482	-1.7
ALYREF	TC1700012078.hg.1	NM_005782	0.00130887	-1.5
RSPH3	TC0600013740.hg.1	NM_031924	0.0013169	1.8
SPECC1L-ADORA2A	TC2200009234.hg.1	NR_103546	0.00132147	-1.8
ZGRF1	TC0400011620.hg.1	NM_018392	0.00132373	-3.3
DBF4	TC0700008263.hg.1	NM_006716	0.00132483	-1.6
CREBRF	TC0500009488.hg.1	NM_001168393	0.00132808	2.1
E2F2	TC0100013287.hg.1	NM_004091	0.00132832	-2.1
RBM14	TC1100013050.hg.1	NM_001198836	0.00133428	-1.5
DLEU2	TC1300008938.hg.1	NR_002612	0.00133787	-2.5
ADCY6	TC1200010592.hg.1	NM_015270	0.00134085	1.5
HS6ST3	TC1300007761.hg.1	NM_153456	0.00134159	1.6
SYF2	TC0100013348.hg.1	NM_015484	0.00134197	1.6
PTRHD1	TC0200011990.hg.1	NM_001013663	0.00135188	1.5
TRIM3	TC1100009971.hg.1	NM_001248006	0.00135583	1.6
BCL2L12	TC1900008551.hg.1	NM_001040668	0.00136844	-1.8
FHIT	TC0300011324.hg.1	NM_001166243	0.00137043	1.8
DPEP3	TC1600010664.hg.1	NM_001129758	0.00138192	-1.5
RPA2	TC0100013455.hg.1	NM_001286076	0.00139766	-1.8
RBPMS2	TC1500009756.hg.1	NM_194272	0.00140643	-2.1
PSCA	TC0800009154.hg.1	NM_005672	0.00141156	3.1
MIR4728	TC1700012249.hg.1	NR_039881	0.00141389	1.9
COLEC12	TC1800007850.hg.1	NM_130386	0.00141591	-1.5
WNT10B	TC1200010606.hg.1	NM_003394	0.00141611	-1.5
CHRM1	TC1100011110.hg.1	NM_000738	0.00141713	1.6
2007-09-01	TC0700007178.hg.1	NM_001011553	0.00141888	-1.5
DSCC1	TC0800011626.hg.1	NM_024094	0.0014206	-2.6
CCND3	TC0600011809.hg.1	NM_001136017	0.00142528	-1.6
GINS4	TC0800007416.hg.1	NM_032336	0.00142858	-2.9
MCCC1	TC0300013334.hg.1	NM_001293273	0.00143039	1.7
CSTA	TC0300008550.hg.1	NM_005213	0.00144132	1.9
RAPGEF2	TC0400012857.hg.1	NM_014247	0.0014495	1.7
B4GALNT1	TC1200012813.hg.1	NM_001276468	0.00145468	-1.5
NKRF	TC0X00010642.hg.1	NM_001173487	0.00145824	-1.5
GBP2	TC0100018451.hg.1	NM_004120	0.00146297	2
HEBP1	TC1200009981.hg.1	NM_015987	0.00146615	1.9
CENPW	TC0600009381.hg.1	NM_001012507	0.0014744	-3
HIST2H2AA3	TC0100009876.hg.1	NM_003516	0.00148067	-1.8
MIS18BP1	TC1400009066.hg.1	NM_018353	0.001484	-2.1
KIAA1683	TC1900010008.hg.1	NM_001145304	0.00148773	1.6
DNAH3	TC1600009671.hg.1	NM_017539	0.00149093	1.7
FAM214A	TC1500009460.hg.1	NM_001286495	0.00149453	2.3
ARHGAP32	TC1100012794.hg.1	NM_001142685	0.00149505	1.7
CALCOCO1	TC1200010812.hg.1	NM_001143682	0.00150031	2.2
CENPF	TC0100011581.hg.1	NM_016343	0.00150276	-5.6
WDR60	TC0700013493.hg.1	NM_018051	0.00151118	1.6
PROM2	TC0200008462.hg.1	NM_001165977	0.00151515	1.7
EMCN	TC0400012948.hg.1	NM_001159694	0.00152111	1.7
ID2	TC0200006627.hg.1	NM_002166	0.00152314	2.6
NR1D2	TC0300006847.hg.1	NM_001145425	0.00152861	-1.5
TDP2	TC0600011067.hg.1	NM_016614	0.00154965	-1.5
TBX4	TC1700008514.hg.1	NM_018488	0.00155852	2.2
HLA-DRB1	TC0600014273.hg.1	NM_001243965	0.00155979	1.5
ADD3	TC1000008875.hg.1	NM_001121	0.00157753	-2.1
DMC1	TC2200008704.hg.1	NM_001278208	0.0015829	-2.2
C2orf27A	TC0200009350.hg.1	NM_013310	0.00159119	2.2
PRMT5	TC1400008684.hg.1	NM_001039619	0.00159137	-1.5
PTK2B	TC0800007102.hg.1	NM_004103	0.0015942	1.8
ZNF18	TC1700009781.hg.1	NM_001303281	0.00160049	1.8
ACY1	TC0300013839.hg.1	NM_000666	0.00160313	1.5
RRAGD	TC0600012544.hg.1	NM_021244	0.0016159	2
ERBB2	TC1700012250.hg.1	ENST00000584888	0.00162966	2.2
CCDC14	TC0300012216.hg.1	NM_001308317	0.00164492	-1.5
SHANK2	TC1100011485.hg.1	NM_012309	0.00165236	2.1
ARHGEF28	TC0500007780.hg.1	NM_001080479	0.00166513	-1.7
MPG	TC1600006439.hg.1	NM_001015052	0.00166926	1.7
BLMH	TC1700010274.hg.1	NM_000386	0.00167061	-1.9
HIST1H2BO	TC0600007384.hg.1	NM_003527	0.00169443	-2.2
NCAPD3	TC1100012917.hg.1	NM_015261	0.00169675	-1.7
PRTFDC1	TC1000010070.hg.1	NM_001282786	0.00169912	-1.7
MAZ	TC1600011376.hg.1	NM_001042539	0.00170685	-1.5
TERT	TC0500009852.hg.1	NM_001193376	0.00172439	-1.6
KIAA0825	TC0500011478.hg.1	NM_001145678	0.00172462	2
CCDC149	TC0400010256.hg.1	NM_001130726	0.00172573	1.6
RILPL1	TC1200012273.hg.1	NM_178314	0.00173106	1.5
CCDC146	TC0700013394.hg.1	NM_020879	0.00173797	2.9
GSTCD	TC0400008329.hg.1	NM_001031720	0.00174774	-1.5
EFR3A	TC0800008916.hg.1	NM_015137	0.00175504	-2.2
LSP1P3	TC0500007016.hg.1	NR_033961	0.00176636	1.5
SEMA3C	TC0700011626.hg.1	NM_006379	0.00177462	-1.5
MMAA	TC0400008912.hg.1	NM_172250	0.00177827	1.7
SLC35A1	TC0600014154.hg.1	NM_001168398	0.00180399	1.7
CTNND1	TC1100013004.hg.1	NM_001085458	0.00181314	1.5
HCN3	TC0100010121.hg.1	NM_020897	0.00181462	1.8
PIGW	TC1700007636.hg.1	NM_178517	0.00182633	-1.8
EOGT	TC0300011448.hg.1	NM_001278689	0.00182648	1.8
SPINT1	TC1500006972.hg.1	NM_001032367	0.00182673	1.6
RIIAD1	TC0100009969.hg.1	NM_001144956	0.00182885	3.3
IFNAR2	TC2100008494.hg.1	NM_000874	0.00183384	-1.5
LRRC49	TC1500007735.hg.1	NM_001199017	0.00184025	-2.2
DLG2	TC1100011812.hg.1	NM_001142699	0.00184376	3.6
ZKSCAN7	TSUnmapped00000001.hg.1	ENST00000625422	0.00184616	-1.6
SSBP2	TC0500013336.hg.1	NM_001256732	0.00185794	1.6
PSRC1	TC0100015192.hg.1	NM_001005290	0.00186798	-2.2
KAT2B	TC0300006791.hg.1	NM_003884	0.00187012	2.8
MTHFD1L	TC0600009851.hg.1	NM_001242767	0.00188522	-1.7
HSD17B14	TC1900011099.hg.1	NM_016246	0.00189073	2.5
DIAPH1	TC0500012280.hg.1	NM_001079812	0.00191038	-1.5
MPPED2	TC1100010440.hg.1	NM_001145399	0.001925	-2.1
PPFIBP2	TC1100006760.hg.1	NM_001256568	0.00193637	2.5
CDYL2	TC1600010966.hg.1	NM_152342	0.00194412	1.8
TMTC2	TC1200008322.hg.1	NM_152588	0.00194633	1.5
IRF6	TC0100017172.hg.1	NM_001206696	0.00194659	2.5
XAF1	TC1700006709.hg.1	NM_017523	0.00194692	-1.6
ANKMY2	TC0700010352.hg.1	NM_020319	0.00194862	1.8
TUBB4B	TC0900009274.hg.1	NM_006088	0.00195349	-1.6
GPR155	TC0200014991.hg.1	NM_001033045	0.00195354	1.9
CLMN	TC1400010071.hg.1	NM_024734	0.00196058	1.7
TBL1XR1	TC0300013215.hg.1	NM_024665	0.00196371	-2.2
RAD18	TC0300010186.hg.1	NM_020165	0.00196743	-1.8
ZNF737	TC1900011915.hg.1	NM_001159293	0.00198153	1.6
CYP4B1	TC0100018230.hg.1	NM_000779	0.00198311	2.3
TFDP1	TC1300008144.hg.1	NM_007111	0.00199372	-1.7
C7orf49	TC0700012695.hg.1	NM_001243749	0.00199525	-1.7
FAM107B	TC1000009863.hg.1	NM_001282695	0.00199611	2.1
ZNF382	TC1900007947.hg.1	NM_001256838	0.00199848	1.5
OLFM1	TC0900009145.hg.1	NM_001282611	0.00200321	-1.5
GGH	TC0800010630.hg.1	NM_003878	0.0020038	-3.2
GREB1	TC0200006725.hg.1	NM_014668	0.00200513	-1.9
CKS2	TC0900007863.hg.1	NM_001827	0.00201559	-2.3
NUCB2	TC1100012976.hg.1	NM_005013	0.00202544	1.5
RAB3GAP1	TC0200009431.hg.1	NM_001172435	0.0020333	-2
ABCC5	TC0300013360.hg.1	NM_001023587	0.00203523	2
REV3L	TC0600012863.hg.1	NM_001286431	0.00205461	-1.7
IPO9	TC0100011192.hg.1	NM_018085	0.00206703	-1.6
GEMIN2	TC1400006965.hg.1	NM_001009182	0.00207213	-1.9
AAAS	TC1200010798.hg.1	NM_001173466	0.00207293	-1.5
ENPP4	TC0600008156.hg.1	NM_014936	0.00207619	-1.5
KIF16B	TC2000008473.hg.1	NM_001199865	0.00208053	1.7
NGEF	TC0200016074.hg.1	NM_001114090	0.00208699	1.6
FRS2	TC1200008142.hg.1	NM_001042555	0.00209194	-1.8
SLC33A1	TC0300012881.hg.1	NM_001190992	0.00212138	1.9
UCK2	TC0100018315.hg.1	NM_012474	0.00214358	-1.6
SIAE	TC1100012681.hg.1	NM_001199922	0.00215209	1.6
OLFM2	TC1900009603.hg.1	NM_001304347	0.00216092	1.6
THOP1	TC1900006600.hg.1	NM_003249	0.0021646	-1.5
FBXL17	TC0500011655.hg.1	NM_001163315	0.00216589	1.8
RBM24	TC0600007084.hg.1	NM_001143941	0.00217648	-2.1
GCOM1	TC1500010744.hg.1	NM_001018090	0.00218498	2.5
SLC8B1	TC1200011993.hg.1	NM_024959	0.00221576	1.5
YPEL5	TC0200007132.hg.1	NM_001127399	0.00224923	2.1
SIK1	TC2100008297.hg.1	ENST00000270162	0.00225143	1.8
FAM174A	TC0500008202.hg.1	NM_198507	0.00227748	1.5
MBNL3	TC0X00010837.hg.1	NM_001170701	0.00227868	-1.5
PVALB	TC2200008621.hg.1	NM_002854	0.00228309	4.6
HIST1H3D	TC0600011135.hg.1	NM_003530	0.00228332	-1.5
PPP2R3A	TC0300008904.hg.1	NM_001190447	0.00229735	1.6
FAM47E	TC0400007894.hg.1	NM_001136570	0.00230019	1.5
CHEK2	TC2200008367.hg.1	NM_001005735	0.00231115	-2
TMEM92	TC1700008247.hg.1	NM_001168215	0.00231802	1.5
ASPH	TC0800010607.hg.1	NM_001164750	0.00232065	-1.5
HMGB1	TC1300008517.hg.1	NM_002128	0.00233696	-1.7
KPNB1	TC1700008133.hg.1	NM_001276453	0.00233996	-1.5
PLBD1	TC1200010006.hg.1	NM_024829	0.00234767	2.2
DYNC2LI1	TC0200007401.hg.1	NM_001193464	0.00235519	1.7
IFNGR2	TC2100006967.hg.1	NM_005534	0.00235889	1.5
ATP8B2	TC0100010075.hg.1	NM_001005855	0.00236353	1.7
CHAF1B	TC2100008508.hg.1	NM_005441	0.00236547	-2.8
TUBD1	TC1700011298.hg.1	NM_001193609	0.00236932	-2
DNAJC4	TC1100013032.hg.1	NM_001307980	0.00237011	1.9
ZNF367	TC0900010913.hg.1	NM_153695	0.00237358	-2.2
CTSV	TC0900010933.hg.1	NM_001201575	0.00238366	-2
RHOC	TC0100018463.hg.1	NM_001042678	0.00239341	1.7
NACC2	TC0900011962.hg.1	NM_144653	0.00239372	1.8
RAD51C	TC1700008438.hg.1	NM_002876	0.00239466	-1.6
NUP205	TC0700009253.hg.1	NM_015135	0.00239899	-1.5
POLD4	TC1100013191.hg.1	NM_001256870	0.00239969	1.7
GSTM2	TC0100018262.hg.1	NM_000848	0.00240562	1.6
HIST1H4C	TC0600007268.hg.1	NM_003542	0.00241981	-2.3
LMAN2L	TC0200013535.hg.1	NM_001142292	0.00244737	-1.6
RCC1	TC0100007559.hg.1	NM_001048194	0.00245582	-1.5
RNASET2	TC0600014371.hg.1	NM_003730	0.00246969	2
TOM1	TC2200007196.hg.1	NM_001135729	0.00247232	1.8
ERCC1	TC1900010941.hg.1	NM_001166049	0.00247349	1.7
GSTM4	TC0100018261.hg.1	NM_000850	0.00247622	1.6
PKMYT1	TC1600011467.hg.1	ENST00000382240	0.00248101	-1.7
